# Dose-dependent disruption of hepatic zonation by 2,3,7,8-tetrachlorodibenzo-*p*-dioxin in mice: integration of single-nuclei RNA sequencing and spatial transcriptomics

**DOI:** 10.1101/2022.06.15.496321

**Authors:** R. Nault, S. Saha, S. Bhattacharya, S. Sinha, T. Maiti, Tim Zacharewski

**Affiliations:** Department of Biochemistry & Molecular Biology, Michigan State University, East Lansing, MI, USA 48824; Institute for Integrative Toxicology, Michigan State University, East Lansing, MI, USA 48824; Department of Statistics and Probability, Michigan State University, East Lansing, MI, USA 48824; Biomedical Engineering Department, Pharmacology & Toxicology, Institute for Quantitative Health Science and Engineering, Michigan State University, East Lansing, MI, USA 48824; Department of Statistics, Texas A&M University, College Station, TX, USA 77840

**Keywords:** Liver, Metabolic zonation, Nonalcoholic fatty liver disease, Toxicant associated fatty liver disease, Toxicology

## Abstract

2,3,7,8-Tetrachlorodibenzo-*p*-dioxin (TCDD) dose-dependently induces the development of hepatic fat accumulation and inflammation with fibrosis in mice initially in the portal region. Conversely, differential gene and protein expression is first detected in the central region. To further investigate cell-specific and spatially resolved dose-dependent changes in gene expression elicited by TCDD, single-nuclei RNA sequencing and spatial transcriptomics were used for livers of male mice gavaged with TCDD every 4 days for 28 days. The proportion of 11 cell (sub)types across 131,613 nuclei dose-dependently changed with 68% of all portal and central hepatocyte nuclei in control mice being overtaken by macrophages following TCDD treatment. We identified 368 (portal fibroblasts) to 1,339 (macrophages) differentially expressed genes. Spatial analyses revealed initial loss of portal identity that eventually spanned the entire liver lobule with increasing dose. Induction of R-spondin 3 (*Rspo3*) and pericentral *Apc*, suggested dysregulation of the Wnt/β-catenin signaling cascade in zonally resolved steatosis. Collectively, the integrated results suggest disruption of zonation contributes to the pattern of TCDD-elicited NAFLD pathologies.

**SYNOPSIS:** 

Single-nuclei RNA sequencing (snRNAseq) and spatial transcriptomics were integrated to investigate cell-specific and spatially resolved dose-dependent changes elicited by TCDD. We show that TCDD causes a loss of zonal characteristics that disrupts spatially defined metabolic functions.

- Dose-dependent analyses show higher responsiveness of central hepatocytes despite hepatotoxicity occurring initially in the portal region.
- Integration of snRNAseq and spatial transcriptomics demonstrates a loss of hepatocytes with portal characteristics.
- TCDD disrupted spatially resolved expression of β-catenin signaling members that are critical in maintaining liver zonation.
- Spatial transcriptomics and snRNAseq shows induction of R-spondin3 from nonparenchymal cells which serve as cue for the β-catenin pathway.
