## Supplementary material for "Dose-dependent disruption of hepatic zonation by 2,3,7,8-tetrachlorodibenzo-*p*-dioxin in mice: integration of single-nuclei RNA sequencing and spatial transcriptomics": File S1: count_network.txt

SOURCE	TARGET	count
Stellate Cells	Stellate Cells	30
Stellate Cells	Hepatocytes - portal	53
Stellate Cells	Endothelial Cells	51
Stellate Cells	Cholangiocytes	41
Stellate Cells	Macrophage	37
Stellate Cells	Hepatocytes - central	56
Stellate Cells	B Cells	17
Stellate Cells	T Cells	22
Stellate Cells	Portal Fibroblasts	53
Stellate Cells	Neutrophils	35
Stellate Cells	Subtype 1	43
Hepatocytes - portal	Stellate Cells	53
Hepatocytes - portal	Hepatocytes - portal	26
Hepatocytes - portal	Endothelial Cells	38
Hepatocytes - portal	Cholangiocytes	41
Hepatocytes - portal	Macrophage	15
Hepatocytes - portal	Hepatocytes - central	57
Hepatocytes - portal	B Cells	11
Hepatocytes - portal	T Cells	16
Hepatocytes - portal	Portal Fibroblasts	45
Hepatocytes - portal	Neutrophils	12
Hepatocytes - portal	Subtype 1	22
Endothelial Cells	Stellate Cells	51
Endothelial Cells	Hepatocytes - portal	38
Endothelial Cells	Endothelial Cells	22
Endothelial Cells	Cholangiocytes	36
Endothelial Cells	Macrophage	21
Endothelial Cells	Hepatocytes - central	40
Endothelial Cells	B Cells	22
Endothelial Cells	T Cells	22
Endothelial Cells	Portal Fibroblasts	47
Endothelial Cells	Neutrophils	26
Endothelial Cells	Subtype 1	34
Cholangiocytes	Stellate Cells	41
Cholangiocytes	Hepatocytes - portal	41
Cholangiocytes	Endothelial Cells	36
Cholangiocytes	Cholangiocytes	13
Cholangiocytes	Macrophage	26
Cholangiocytes	Hepatocytes - central	43
Cholangiocytes	B Cells	10
Cholangiocytes	T Cells	12
Cholangiocytes	Portal Fibroblasts	38
Cholangiocytes	Neutrophils	25
Cholangiocytes	Subtype 1	31
Macrophage	Stellate Cells	37
Macrophage	Hepatocytes - portal	15
Macrophage	Endothelial Cells	21
Macrophage	Cholangiocytes	26
Macrophage	Macrophage	0
Macrophage	Hepatocytes - central	15
Macrophage	B Cells	4
Macrophage	T Cells	4
Macrophage	Portal Fibroblasts	25
Macrophage	Neutrophils	4
Macrophage	Subtype 1	6
Hepatocytes - central	Stellate Cells	56
Hepatocytes - central	Hepatocytes - portal	57
Hepatocytes - central	Endothelial Cells	40
Hepatocytes - central	Cholangiocytes	43
Hepatocytes - central	Macrophage	15
Hepatocytes - central	Hepatocytes - central	25
Hepatocytes - central	B Cells	9
Hepatocytes - central	T Cells	12
Hepatocytes - central	Portal Fibroblasts	47
Hepatocytes - central	Neutrophils	14
Hepatocytes - central	Subtype 1	19
B Cells	Stellate Cells	17
B Cells	Hepatocytes - portal	11
B Cells	Endothelial Cells	22
B Cells	Cholangiocytes	10
B Cells	Macrophage	4
B Cells	Hepatocytes - central	9
B Cells	B Cells	5
B Cells	T Cells	6
B Cells	Portal Fibroblasts	11
B Cells	Neutrophils	5
B Cells	Subtype 1	12
T Cells	Stellate Cells	22
T Cells	Hepatocytes - portal	16
T Cells	Endothelial Cells	22
T Cells	Cholangiocytes	12
T Cells	Macrophage	4
T Cells	Hepatocytes - central	12
T Cells	B Cells	6
T Cells	T Cells	0
T Cells	Portal Fibroblasts	19
T Cells	Neutrophils	6
T Cells	Subtype 1	10
Portal Fibroblasts	Stellate Cells	53
Portal Fibroblasts	Hepatocytes - portal	45
Portal Fibroblasts	Endothelial Cells	47
Portal Fibroblasts	Cholangiocytes	38
Portal Fibroblasts	Macrophage	25
Portal Fibroblasts	Hepatocytes - central	47
Portal Fibroblasts	B Cells	11
Portal Fibroblasts	T Cells	19
Portal Fibroblasts	Portal Fibroblasts	23
Portal Fibroblasts	Neutrophils	27
Portal Fibroblasts	Subtype 1	31
Neutrophils	Stellate Cells	35
Neutrophils	Hepatocytes - portal	12
Neutrophils	Endothelial Cells	26
Neutrophils	Cholangiocytes	25
Neutrophils	Macrophage	4
Neutrophils	Hepatocytes - central	14
Neutrophils	B Cells	5
Neutrophils	T Cells	6
Neutrophils	Portal Fibroblasts	27
Neutrophils	Neutrophils	1
Neutrophils	Subtype 1	9
Subtype 1	Stellate Cells	43
Subtype 1	Hepatocytes - portal	22
Subtype 1	Endothelial Cells	34
Subtype 1	Cholangiocytes	31
Subtype 1	Macrophage	6
Subtype 1	Hepatocytes - central	19
Subtype 1	B Cells	12
Subtype 1	T Cells	10
Subtype 1	Portal Fibroblasts	31
Subtype 1	Neutrophils	9
Subtype 1	Subtype 1	9
