## Supplementary material for "Dose-dependent disruption of hepatic zonation by 2,3,7,8-tetrachlorodibenzo-*p*-dioxin in mice: integration of single-nuclei RNA sequencing and spatial transcriptomics": File S1: interaction_count.txt

	all_sum
Stellate Cells	438
Hepatocytes - portal	336
Endothelial Cells	359
Cholangiocytes	316
Macrophage	157
Hepatocytes - central	337
B Cells	112
T Cells	129
Portal Fibroblasts	366
Neutrophils	164
Subtype 1	226
