## Supplementary material for "Dose-dependent disruption of hepatic zonation by 2,3,7,8-tetrachlorodibenzo-*p*-dioxin in mice: integration of single-nuclei RNA sequencing and spatial transcriptomics": File S1: count_network.txt

SOURCE	TARGET	count
Hepatocytes - portal	Hepatocytes - portal	12
Hepatocytes - portal	Endothelial Cells	14
Hepatocytes - portal	Hepatocytes - central	24
Hepatocytes - portal	Macrophage	5
Hepatocytes - portal	B Cells	1
Hepatocytes - portal	Stellate Cells	25
Hepatocytes - portal	T Cells	0
Hepatocytes - portal	Subtype 1	8
Hepatocytes - portal	Cholangiocytes	15
Hepatocytes - portal	Portal Fibroblasts	10
Hepatocytes - portal	Neutrophils	5
Endothelial Cells	Hepatocytes - portal	14
Endothelial Cells	Endothelial Cells	3
Endothelial Cells	Hepatocytes - central	14
Endothelial Cells	Macrophage	8
Endothelial Cells	B Cells	4
Endothelial Cells	Stellate Cells	14
Endothelial Cells	T Cells	2
Endothelial Cells	Subtype 1	8
Endothelial Cells	Cholangiocytes	14
Endothelial Cells	Portal Fibroblasts	8
Endothelial Cells	Neutrophils	4
Hepatocytes - central	Hepatocytes - portal	24
Hepatocytes - central	Endothelial Cells	14
Hepatocytes - central	Hepatocytes - central	12
Hepatocytes - central	Macrophage	3
Hepatocytes - central	B Cells	1
Hepatocytes - central	Stellate Cells	26
Hepatocytes - central	T Cells	0
Hepatocytes - central	Subtype 1	8
Hepatocytes - central	Cholangiocytes	16
Hepatocytes - central	Portal Fibroblasts	10
Hepatocytes - central	Neutrophils	6
Macrophage	Hepatocytes - portal	5
Macrophage	Endothelial Cells	8
Macrophage	Hepatocytes - central	3
Macrophage	Macrophage	0
Macrophage	B Cells	1
Macrophage	Stellate Cells	9
Macrophage	T Cells	0
Macrophage	Subtype 1	4
Macrophage	Cholangiocytes	8
Macrophage	Portal Fibroblasts	5
Macrophage	Neutrophils	4
B Cells	Hepatocytes - portal	1
B Cells	Endothelial Cells	4
B Cells	Hepatocytes - central	1
B Cells	Macrophage	1
B Cells	B Cells	1
B Cells	Stellate Cells	4
B Cells	T Cells	1
B Cells	Subtype 1	5
B Cells	Cholangiocytes	3
B Cells	Portal Fibroblasts	4
B Cells	Neutrophils	5
Stellate Cells	Hepatocytes - portal	25
Stellate Cells	Endothelial Cells	14
Stellate Cells	Hepatocytes - central	26
Stellate Cells	Macrophage	9
Stellate Cells	B Cells	4
Stellate Cells	Stellate Cells	14
Stellate Cells	T Cells	1
Stellate Cells	Subtype 1	11
Stellate Cells	Cholangiocytes	21
Stellate Cells	Portal Fibroblasts	19
Stellate Cells	Neutrophils	8
T Cells	Hepatocytes - portal	0
T Cells	Endothelial Cells	2
T Cells	Hepatocytes - central	0
T Cells	Macrophage	0
T Cells	B Cells	1
T Cells	Stellate Cells	1
T Cells	T Cells	0
T Cells	Subtype 1	2
T Cells	Cholangiocytes	2
T Cells	Portal Fibroblasts	3
T Cells	Neutrophils	2
Subtype 1	Hepatocytes - portal	8
Subtype 1	Endothelial Cells	8
Subtype 1	Hepatocytes - central	8
Subtype 1	Macrophage	4
Subtype 1	B Cells	5
Subtype 1	Stellate Cells	11
Subtype 1	T Cells	2
Subtype 1	Subtype 1	3
Subtype 1	Cholangiocytes	9
Subtype 1	Portal Fibroblasts	10
Subtype 1	Neutrophils	7
Cholangiocytes	Hepatocytes - portal	15
Cholangiocytes	Endothelial Cells	14
Cholangiocytes	Hepatocytes - central	16
Cholangiocytes	Macrophage	8
Cholangiocytes	B Cells	3
Cholangiocytes	Stellate Cells	21
Cholangiocytes	T Cells	2
Cholangiocytes	Subtype 1	9
Cholangiocytes	Cholangiocytes	5
Cholangiocytes	Portal Fibroblasts	10
Cholangiocytes	Neutrophils	4
Portal Fibroblasts	Hepatocytes - portal	10
Portal Fibroblasts	Endothelial Cells	8
Portal Fibroblasts	Hepatocytes - central	10
Portal Fibroblasts	Macrophage	5
Portal Fibroblasts	B Cells	4
Portal Fibroblasts	Stellate Cells	19
Portal Fibroblasts	T Cells	3
Portal Fibroblasts	Subtype 1	10
Portal Fibroblasts	Cholangiocytes	10
Portal Fibroblasts	Portal Fibroblasts	4
Portal Fibroblasts	Neutrophils	7
Neutrophils	Hepatocytes - portal	5
Neutrophils	Endothelial Cells	4
Neutrophils	Hepatocytes - central	6
Neutrophils	Macrophage	4
Neutrophils	B Cells	5
Neutrophils	Stellate Cells	8
Neutrophils	T Cells	2
Neutrophils	Subtype 1	7
Neutrophils	Cholangiocytes	4
Neutrophils	Portal Fibroblasts	7
Neutrophils	Neutrophils	2
