## Supplementary material for "Dose-dependent disruption of hepatic zonation by 2,3,7,8-tetrachlorodibenzo-*p*-dioxin in mice: integration of single-nuclei RNA sequencing and spatial transcriptomics": File S1: interaction_count.txt

	all_sum
Hepatocytes - portal	119
Endothelial Cells	93
Hepatocytes - central	120
Macrophage	47
B Cells	30
Stellate Cells	152
T Cells	13
Subtype 1	75
Cholangiocytes	107
Portal Fibroblasts	90
Neutrophils	54
