## Supplementary material for "Dose-dependent disruption of hepatic zonation by 2,3,7,8-tetrachlorodibenzo-*p*-dioxin in mice: integration of single-nuclei RNA sequencing and spatial transcriptomics": File S1: interaction_count.txt

	all_sum
Hepatocytes - portal	128
Cholangiocytes	125
Endothelial Cells	81
Hepatocytes - central	148
Stellate Cells	150
T Cells	8
Macrophage	25
B Cells	16
Neutrophils	36
Portal Fibroblasts	104
Subtype 1	51
