## Supplementary material for "Dose-dependent disruption of hepatic zonation by 2,3,7,8-tetrachlorodibenzo-*p*-dioxin in mice: integration of single-nuclei RNA sequencing and spatial transcriptomics": File S1: count_network.txt

SOURCE	TARGET	count
Hepatocytes - portal	Hepatocytes - portal	10
Hepatocytes - portal	Endothelial Cells	16
Hepatocytes - portal	T Cells	0
Hepatocytes - portal	Hepatocytes - central	20
Hepatocytes - portal	B Cells	1
Hepatocytes - portal	Stellate Cells	31
Hepatocytes - portal	Macrophage	2
Hepatocytes - portal	Cholangiocytes	11
Hepatocytes - portal	Portal Fibroblasts	11
Hepatocytes - portal	Subtype 1	10
Hepatocytes - portal	Neutrophils	4
Endothelial Cells	Hepatocytes - portal	16
Endothelial Cells	Endothelial Cells	3
Endothelial Cells	T Cells	2
Endothelial Cells	Hepatocytes - central	16
Endothelial Cells	B Cells	5
Endothelial Cells	Stellate Cells	14
Endothelial Cells	Macrophage	1
Endothelial Cells	Cholangiocytes	13
Endothelial Cells	Portal Fibroblasts	10
Endothelial Cells	Subtype 1	6
Endothelial Cells	Neutrophils	9
T Cells	Hepatocytes - portal	0
T Cells	Endothelial Cells	2
T Cells	T Cells	0
T Cells	Hepatocytes - central	0
T Cells	B Cells	1
T Cells	Stellate Cells	2
T Cells	Macrophage	0
T Cells	Cholangiocytes	4
T Cells	Portal Fibroblasts	2
T Cells	Subtype 1	2
T Cells	Neutrophils	1
Hepatocytes - central	Hepatocytes - portal	20
Hepatocytes - central	Endothelial Cells	16
Hepatocytes - central	T Cells	0
Hepatocytes - central	Hepatocytes - central	10
Hepatocytes - central	B Cells	1
Hepatocytes - central	Stellate Cells	32
Hepatocytes - central	Macrophage	0
Hepatocytes - central	Cholangiocytes	11
Hepatocytes - central	Portal Fibroblasts	13
Hepatocytes - central	Subtype 1	10
Hepatocytes - central	Neutrophils	4
B Cells	Hepatocytes - portal	1
B Cells	Endothelial Cells	5
B Cells	T Cells	1
B Cells	Hepatocytes - central	1
B Cells	B Cells	1
B Cells	Stellate Cells	4
B Cells	Macrophage	0
B Cells	Cholangiocytes	3
B Cells	Portal Fibroblasts	3
B Cells	Subtype 1	4
B Cells	Neutrophils	2
Stellate Cells	Hepatocytes - portal	31
Stellate Cells	Endothelial Cells	14
Stellate Cells	T Cells	2
Stellate Cells	Hepatocytes - central	32
Stellate Cells	B Cells	4
Stellate Cells	Stellate Cells	18
Stellate Cells	Macrophage	6
Stellate Cells	Cholangiocytes	20
Stellate Cells	Portal Fibroblasts	24
Stellate Cells	Subtype 1	12
Stellate Cells	Neutrophils	8
Macrophage	Hepatocytes - portal	2
Macrophage	Endothelial Cells	1
Macrophage	T Cells	0
Macrophage	Hepatocytes - central	0
Macrophage	B Cells	0
Macrophage	Stellate Cells	6
Macrophage	Macrophage	0
Macrophage	Cholangiocytes	5
Macrophage	Portal Fibroblasts	4
Macrophage	Subtype 1	2
Macrophage	Neutrophils	1
Cholangiocytes	Hepatocytes - portal	11
Cholangiocytes	Endothelial Cells	13
Cholangiocytes	T Cells	4
Cholangiocytes	Hepatocytes - central	11
Cholangiocytes	B Cells	3
Cholangiocytes	Stellate Cells	20
Cholangiocytes	Macrophage	5
Cholangiocytes	Cholangiocytes	3
Cholangiocytes	Portal Fibroblasts	10
Cholangiocytes	Subtype 1	8
Cholangiocytes	Neutrophils	6
Portal Fibroblasts	Hepatocytes - portal	11
Portal Fibroblasts	Endothelial Cells	10
Portal Fibroblasts	T Cells	2
Portal Fibroblasts	Hepatocytes - central	13
Portal Fibroblasts	B Cells	3
Portal Fibroblasts	Stellate Cells	24
Portal Fibroblasts	Macrophage	4
Portal Fibroblasts	Cholangiocytes	10
Portal Fibroblasts	Portal Fibroblasts	6
Portal Fibroblasts	Subtype 1	9
Portal Fibroblasts	Neutrophils	5
Subtype 1	Hepatocytes - portal	10
Subtype 1	Endothelial Cells	6
Subtype 1	T Cells	2
Subtype 1	Hepatocytes - central	10
Subtype 1	B Cells	4
Subtype 1	Stellate Cells	12
Subtype 1	Macrophage	2
Subtype 1	Cholangiocytes	8
Subtype 1	Portal Fibroblasts	9
Subtype 1	Subtype 1	5
Subtype 1	Neutrophils	4
Neutrophils	Hepatocytes - portal	4
Neutrophils	Endothelial Cells	9
Neutrophils	T Cells	1
Neutrophils	Hepatocytes - central	4
Neutrophils	B Cells	2
Neutrophils	Stellate Cells	8
Neutrophils	Macrophage	1
Neutrophils	Cholangiocytes	6
Neutrophils	Portal Fibroblasts	5
Neutrophils	Subtype 1	4
Neutrophils	Neutrophils	1
