## Supplementary material for "Dose-dependent disruption of hepatic zonation by 2,3,7,8-tetrachlorodibenzo-*p*-dioxin in mice: integration of single-nuclei RNA sequencing and spatial transcriptomics": File S1: interaction_count.txt

	all_sum
Hepatocytes - portal	116
Endothelial Cells	95
T Cells	14
Hepatocytes - central	117
B Cells	25
Stellate Cells	171
Macrophage	21
Cholangiocytes	94
Portal Fibroblasts	97
Subtype 1	72
Neutrophils	45
