## Supplementary material for "Dose-dependent disruption of hepatic zonation by 2,3,7,8-tetrachlorodibenzo-*p*-dioxin in mice: integration of single-nuclei RNA sequencing and spatial transcriptomics": File S1: count_network.txt

SOURCE	TARGET	count
Hepatocytes - portal	Hepatocytes - portal	7
Hepatocytes - portal	Cholangiocytes	11
Hepatocytes - portal	Macrophage	2
Hepatocytes - portal	Hepatocytes - central	18
Hepatocytes - portal	Stellate Cells	22
Hepatocytes - portal	Endothelial Cells	12
Hepatocytes - portal	B Cells	1
Hepatocytes - portal	Subtype 1	1
Hepatocytes - portal	T Cells	0
Hepatocytes - portal	Portal Fibroblasts	7
Hepatocytes - portal	Neutrophils	1
Cholangiocytes	Hepatocytes - portal	11
Cholangiocytes	Cholangiocytes	3
Cholangiocytes	Macrophage	3
Cholangiocytes	Hepatocytes - central	12
Cholangiocytes	Stellate Cells	14
Cholangiocytes	Endothelial Cells	14
Cholangiocytes	B Cells	2
Cholangiocytes	Subtype 1	4
Cholangiocytes	T Cells	1
Cholangiocytes	Portal Fibroblasts	7
Cholangiocytes	Neutrophils	3
Macrophage	Hepatocytes - portal	2
Macrophage	Cholangiocytes	3
Macrophage	Macrophage	0
Macrophage	Hepatocytes - central	0
Macrophage	Stellate Cells	4
Macrophage	Endothelial Cells	0
Macrophage	B Cells	0
Macrophage	Subtype 1	0
Macrophage	T Cells	0
Macrophage	Portal Fibroblasts	2
Macrophage	Neutrophils	1
Hepatocytes - central	Hepatocytes - portal	18
Hepatocytes - central	Cholangiocytes	12
Hepatocytes - central	Macrophage	0
Hepatocytes - central	Hepatocytes - central	9
Hepatocytes - central	Stellate Cells	23
Hepatocytes - central	Endothelial Cells	12
Hepatocytes - central	B Cells	2
Hepatocytes - central	Subtype 1	2
Hepatocytes - central	T Cells	0
Hepatocytes - central	Portal Fibroblasts	7
Hepatocytes - central	Neutrophils	1
Stellate Cells	Hepatocytes - portal	22
Stellate Cells	Cholangiocytes	14
Stellate Cells	Macrophage	4
Stellate Cells	Hepatocytes - central	23
Stellate Cells	Stellate Cells	13
Stellate Cells	Endothelial Cells	14
Stellate Cells	B Cells	5
Stellate Cells	Subtype 1	2
Stellate Cells	T Cells	2
Stellate Cells	Portal Fibroblasts	14
Stellate Cells	Neutrophils	5
Endothelial Cells	Hepatocytes - portal	12
Endothelial Cells	Cholangiocytes	14
Endothelial Cells	Macrophage	0
Endothelial Cells	Hepatocytes - central	12
Endothelial Cells	Stellate Cells	14
Endothelial Cells	Endothelial Cells	3
Endothelial Cells	B Cells	3
Endothelial Cells	Subtype 1	1
Endothelial Cells	T Cells	2
Endothelial Cells	Portal Fibroblasts	6
Endothelial Cells	Neutrophils	3
B Cells	Hepatocytes - portal	1
B Cells	Cholangiocytes	2
B Cells	Macrophage	0
B Cells	Hepatocytes - central	2
B Cells	Stellate Cells	5
B Cells	Endothelial Cells	3
B Cells	B Cells	1
B Cells	Subtype 1	1
B Cells	T Cells	1
B Cells	Portal Fibroblasts	4
B Cells	Neutrophils	2
Subtype 1	Hepatocytes - portal	1
Subtype 1	Cholangiocytes	4
Subtype 1	Macrophage	0
Subtype 1	Hepatocytes - central	2
Subtype 1	Stellate Cells	2
Subtype 1	Endothelial Cells	1
Subtype 1	B Cells	1
Subtype 1	Subtype 1	0
Subtype 1	T Cells	0
Subtype 1	Portal Fibroblasts	2
Subtype 1	Neutrophils	1
T Cells	Hepatocytes - portal	0
T Cells	Cholangiocytes	1
T Cells	Macrophage	0
T Cells	Hepatocytes - central	0
T Cells	Stellate Cells	2
T Cells	Endothelial Cells	2
T Cells	B Cells	1
T Cells	Subtype 1	0
T Cells	T Cells	0
T Cells	Portal Fibroblasts	2
T Cells	Neutrophils	0
Portal Fibroblasts	Hepatocytes - portal	7
Portal Fibroblasts	Cholangiocytes	7
Portal Fibroblasts	Macrophage	2
Portal Fibroblasts	Hepatocytes - central	7
Portal Fibroblasts	Stellate Cells	14
Portal Fibroblasts	Endothelial Cells	6
Portal Fibroblasts	B Cells	4
Portal Fibroblasts	Subtype 1	2
Portal Fibroblasts	T Cells	2
Portal Fibroblasts	Portal Fibroblasts	3
Portal Fibroblasts	Neutrophils	6
Neutrophils	Hepatocytes - portal	1
Neutrophils	Cholangiocytes	3
Neutrophils	Macrophage	1
Neutrophils	Hepatocytes - central	1
Neutrophils	Stellate Cells	5
Neutrophils	Endothelial Cells	3
Neutrophils	B Cells	2
Neutrophils	Subtype 1	1
Neutrophils	T Cells	0
Neutrophils	Portal Fibroblasts	6
Neutrophils	Neutrophils	1
