## Supplementary material for "Dose-dependent disruption of hepatic zonation by 2,3,7,8-tetrachlorodibenzo-*p*-dioxin in mice: integration of single-nuclei RNA sequencing and spatial transcriptomics": File S1: interaction_count.txt

	all_sum
Hepatocytes - portal	96
Macrophage	25
Hepatocytes - central	102
Stellate Cells	145
B Cells	22
T Cells	14
Endothelial Cells	84
Cholangiocytes	102
Neutrophils	38
Portal Fibroblasts	97
Subtype 1	56
