## Supplementary material for "Dose-dependent disruption of hepatic zonation by 2,3,7,8-tetrachlorodibenzo-*p*-dioxin in mice: integration of single-nuclei RNA sequencing and spatial transcriptomics": File S1: count_network.txt

SOURCE	TARGET	count
Hepatocytes - portal	Hepatocytes - portal	8
Hepatocytes - portal	Hepatocytes - central	16
Hepatocytes - portal	Stellate Cells	25
Hepatocytes - portal	Endothelial Cells	13
Hepatocytes - portal	Macrophage	1
Hepatocytes - portal	Subtype 1	5
Hepatocytes - portal	Cholangiocytes	11
Hepatocytes - portal	T Cells	0
Hepatocytes - portal	B Cells	0
Hepatocytes - portal	Neutrophils	2
Hepatocytes - portal	Portal Fibroblasts	7
Hepatocytes - central	Hepatocytes - portal	16
Hepatocytes - central	Hepatocytes - central	10
Hepatocytes - central	Stellate Cells	26
Hepatocytes - central	Endothelial Cells	13
Hepatocytes - central	Macrophage	3
Hepatocytes - central	Subtype 1	4
Hepatocytes - central	Cholangiocytes	11
Hepatocytes - central	T Cells	0
Hepatocytes - central	B Cells	0
Hepatocytes - central	Neutrophils	2
Hepatocytes - central	Portal Fibroblasts	8
Stellate Cells	Hepatocytes - portal	25
Stellate Cells	Hepatocytes - central	26
Stellate Cells	Stellate Cells	17
Stellate Cells	Endothelial Cells	13
Stellate Cells	Macrophage	5
Stellate Cells	Subtype 1	6
Stellate Cells	Cholangiocytes	13
Stellate Cells	T Cells	1
Stellate Cells	B Cells	2
Stellate Cells	Neutrophils	7
Stellate Cells	Portal Fibroblasts	16
Endothelial Cells	Hepatocytes - portal	13
Endothelial Cells	Hepatocytes - central	13
Endothelial Cells	Stellate Cells	13
Endothelial Cells	Endothelial Cells	2
Endothelial Cells	Macrophage	7
Endothelial Cells	Subtype 1	4
Endothelial Cells	Cholangiocytes	13
Endothelial Cells	T Cells	1
Endothelial Cells	B Cells	2
Endothelial Cells	Neutrophils	8
Endothelial Cells	Portal Fibroblasts	5
Macrophage	Hepatocytes - portal	1
Macrophage	Hepatocytes - central	3
Macrophage	Stellate Cells	5
Macrophage	Endothelial Cells	7
Macrophage	Macrophage	0
Macrophage	Subtype 1	2
Macrophage	Cholangiocytes	5
Macrophage	T Cells	0
Macrophage	B Cells	0
Macrophage	Neutrophils	2
Macrophage	Portal Fibroblasts	5
Subtype 1	Hepatocytes - portal	5
Subtype 1	Hepatocytes - central	4
Subtype 1	Stellate Cells	6
Subtype 1	Endothelial Cells	4
Subtype 1	Macrophage	2
Subtype 1	Subtype 1	1
Subtype 1	Cholangiocytes	7
Subtype 1	T Cells	2
Subtype 1	B Cells	2
Subtype 1	Neutrophils	3
Subtype 1	Portal Fibroblasts	5
Cholangiocytes	Hepatocytes - portal	11
Cholangiocytes	Hepatocytes - central	11
Cholangiocytes	Stellate Cells	13
Cholangiocytes	Endothelial Cells	13
Cholangiocytes	Macrophage	5
Cholangiocytes	Subtype 1	7
Cholangiocytes	Cholangiocytes	3
Cholangiocytes	T Cells	1
Cholangiocytes	B Cells	1
Cholangiocytes	Neutrophils	2
Cholangiocytes	Portal Fibroblasts	6
T Cells	Hepatocytes - portal	0
T Cells	Hepatocytes - central	0
T Cells	Stellate Cells	1
T Cells	Endothelial Cells	1
T Cells	Macrophage	0
T Cells	Subtype 1	2
T Cells	Cholangiocytes	1
T Cells	T Cells	0
T Cells	B Cells	0
T Cells	Neutrophils	2
T Cells	Portal Fibroblasts	2
B Cells	Hepatocytes - portal	0
B Cells	Hepatocytes - central	0
B Cells	Stellate Cells	2
B Cells	Endothelial Cells	2
B Cells	Macrophage	0
B Cells	Subtype 1	2
B Cells	Cholangiocytes	1
B Cells	T Cells	0
B Cells	B Cells	0
B Cells	Neutrophils	2
B Cells	Portal Fibroblasts	3
Neutrophils	Hepatocytes - portal	2
Neutrophils	Hepatocytes - central	2
Neutrophils	Stellate Cells	7
Neutrophils	Endothelial Cells	8
Neutrophils	Macrophage	2
Neutrophils	Subtype 1	3
Neutrophils	Cholangiocytes	2
Neutrophils	T Cells	2
Neutrophils	B Cells	2
Neutrophils	Neutrophils	1
Neutrophils	Portal Fibroblasts	4
Portal Fibroblasts	Hepatocytes - portal	7
Portal Fibroblasts	Hepatocytes - central	8
Portal Fibroblasts	Stellate Cells	16
Portal Fibroblasts	Endothelial Cells	5
Portal Fibroblasts	Macrophage	5
Portal Fibroblasts	Subtype 1	5
Portal Fibroblasts	Cholangiocytes	6
Portal Fibroblasts	T Cells	2
Portal Fibroblasts	B Cells	3
Portal Fibroblasts	Neutrophils	4
Portal Fibroblasts	Portal Fibroblasts	3
