## Supplementary material for "Dose-dependent disruption of hepatic zonation by 2,3,7,8-tetrachlorodibenzo-*p*-dioxin in mice: integration of single-nuclei RNA sequencing and spatial transcriptomics": File S1: count_network.txt

SOURCE	TARGET	count
Macrophage	Macrophage	2
Macrophage	Hepatocytes - central	9
Macrophage	Hepatocytes - portal	7
Macrophage	T Cells	0
Macrophage	Portal Fibroblasts	5
Macrophage	Endothelial Cells	4
Macrophage	B Cells	0
Macrophage	Stellate Cells	10
Macrophage	Subtype 1	4
Macrophage	Cholangiocytes	7
Macrophage	Neutrophils	4
Hepatocytes - central	Macrophage	9
Hepatocytes - central	Hepatocytes - central	19
Hepatocytes - central	Hepatocytes - portal	29
Hepatocytes - central	T Cells	5
Hepatocytes - central	Portal Fibroblasts	25
Hepatocytes - central	Endothelial Cells	18
Hepatocytes - central	B Cells	1
Hepatocytes - central	Stellate Cells	42
Hepatocytes - central	Subtype 1	12
Hepatocytes - central	Cholangiocytes	14
Hepatocytes - central	Neutrophils	9
Hepatocytes - portal	Macrophage	7
Hepatocytes - portal	Hepatocytes - central	29
Hepatocytes - portal	Hepatocytes - portal	14
Hepatocytes - portal	T Cells	4
Hepatocytes - portal	Portal Fibroblasts	16
Hepatocytes - portal	Endothelial Cells	14
Hepatocytes - portal	B Cells	4
Hepatocytes - portal	Stellate Cells	25
Hepatocytes - portal	Subtype 1	10
Hepatocytes - portal	Cholangiocytes	14
Hepatocytes - portal	Neutrophils	8
T Cells	Macrophage	0
T Cells	Hepatocytes - central	5
T Cells	Hepatocytes - portal	4
T Cells	T Cells	0
T Cells	Portal Fibroblasts	2
T Cells	Endothelial Cells	1
T Cells	B Cells	0
T Cells	Stellate Cells	2
T Cells	Subtype 1	0
T Cells	Cholangiocytes	2
T Cells	Neutrophils	1
Portal Fibroblasts	Macrophage	5
Portal Fibroblasts	Hepatocytes - central	25
Portal Fibroblasts	Hepatocytes - portal	16
Portal Fibroblasts	T Cells	2
Portal Fibroblasts	Portal Fibroblasts	7
Portal Fibroblasts	Endothelial Cells	10
Portal Fibroblasts	B Cells	2
Portal Fibroblasts	Stellate Cells	25
Portal Fibroblasts	Subtype 1	6
Portal Fibroblasts	Cholangiocytes	12
Portal Fibroblasts	Neutrophils	5
Endothelial Cells	Macrophage	4
Endothelial Cells	Hepatocytes - central	18
Endothelial Cells	Hepatocytes - portal	14
Endothelial Cells	T Cells	1
Endothelial Cells	Portal Fibroblasts	10
Endothelial Cells	Endothelial Cells	2
Endothelial Cells	B Cells	2
Endothelial Cells	Stellate Cells	14
Endothelial Cells	Subtype 1	5
Endothelial Cells	Cholangiocytes	17
Endothelial Cells	Neutrophils	3
B Cells	Macrophage	0
B Cells	Hepatocytes - central	1
B Cells	Hepatocytes - portal	4
B Cells	T Cells	0
B Cells	Portal Fibroblasts	2
B Cells	Endothelial Cells	2
B Cells	B Cells	0
B Cells	Stellate Cells	2
B Cells	Subtype 1	1
B Cells	Cholangiocytes	2
B Cells	Neutrophils	1
Stellate Cells	Macrophage	10
Stellate Cells	Hepatocytes - central	42
Stellate Cells	Hepatocytes - portal	25
Stellate Cells	T Cells	2
Stellate Cells	Portal Fibroblasts	25
Stellate Cells	Endothelial Cells	14
Stellate Cells	B Cells	2
Stellate Cells	Stellate Cells	22
Stellate Cells	Subtype 1	8
Stellate Cells	Cholangiocytes	19
Stellate Cells	Neutrophils	5
Subtype 1	Macrophage	4
Subtype 1	Hepatocytes - central	12
Subtype 1	Hepatocytes - portal	10
Subtype 1	T Cells	0
Subtype 1	Portal Fibroblasts	6
Subtype 1	Endothelial Cells	5
Subtype 1	B Cells	1
Subtype 1	Stellate Cells	8
Subtype 1	Subtype 1	2
Subtype 1	Cholangiocytes	9
Subtype 1	Neutrophils	2
Cholangiocytes	Macrophage	7
Cholangiocytes	Hepatocytes - central	14
Cholangiocytes	Hepatocytes - portal	14
Cholangiocytes	T Cells	2
Cholangiocytes	Portal Fibroblasts	12
Cholangiocytes	Endothelial Cells	17
Cholangiocytes	B Cells	2
Cholangiocytes	Stellate Cells	19
Cholangiocytes	Subtype 1	9
Cholangiocytes	Cholangiocytes	5
Cholangiocytes	Neutrophils	4
Neutrophils	Macrophage	4
Neutrophils	Hepatocytes - central	9
Neutrophils	Hepatocytes - portal	8
Neutrophils	T Cells	1
Neutrophils	Portal Fibroblasts	5
Neutrophils	Endothelial Cells	3
Neutrophils	B Cells	1
Neutrophils	Stellate Cells	5
Neutrophils	Subtype 1	2
Neutrophils	Cholangiocytes	4
Neutrophils	Neutrophils	1
