## Supplementary material for "Dose-dependent disruption of hepatic zonation by 2,3,7,8-tetrachlorodibenzo-*p*-dioxin in mice: integration of single-nuclei RNA sequencing and spatial transcriptomics": File S1: interaction_count.txt

	all_sum
Macrophage	52
Hepatocytes - central	183
Hepatocytes - portal	145
T Cells	17
Portal Fibroblasts	115
Endothelial Cells	90
B Cells	15
Stellate Cells	174
Subtype 1	59
Cholangiocytes	105
Neutrophils	43
