## Supplementary material for "Dose-dependent disruption of hepatic zonation by 2,3,7,8-tetrachlorodibenzo-*p*-dioxin in mice: integration of single-nuclei RNA sequencing and spatial transcriptomics": File S1: count_network.txt

SOURCE	TARGET	count
Macrophage	Macrophage	10
Macrophage	B Cells	8
Macrophage	T Cells	7
Macrophage	Endothelial Cells	17
Macrophage	Hepatocytes - portal	22
Macrophage	Cholangiocytes	30
Macrophage	Neutrophils	5
Macrophage	Hepatocytes - central	21
Macrophage	Stellate Cells	25
Macrophage	Subtype 1	15
Macrophage	Portal Fibroblasts	20
B Cells	Macrophage	8
B Cells	B Cells	2
B Cells	T Cells	4
B Cells	Endothelial Cells	7
B Cells	Hepatocytes - portal	8
B Cells	Cholangiocytes	14
B Cells	Neutrophils	4
B Cells	Hepatocytes - central	8
B Cells	Stellate Cells	7
B Cells	Subtype 1	7
B Cells	Portal Fibroblasts	7
T Cells	Macrophage	7
T Cells	B Cells	4
T Cells	T Cells	0
T Cells	Endothelial Cells	5
T Cells	Hepatocytes - portal	9
T Cells	Cholangiocytes	15
T Cells	Neutrophils	2
T Cells	Hepatocytes - central	9
T Cells	Stellate Cells	9
T Cells	Subtype 1	4
T Cells	Portal Fibroblasts	10
Endothelial Cells	Macrophage	17
Endothelial Cells	B Cells	7
Endothelial Cells	T Cells	5
Endothelial Cells	Endothelial Cells	10
Endothelial Cells	Hepatocytes - portal	33
Endothelial Cells	Cholangiocytes	45
Endothelial Cells	Neutrophils	5
Endothelial Cells	Hepatocytes - central	38
Endothelial Cells	Stellate Cells	45
Endothelial Cells	Subtype 1	12
Endothelial Cells	Portal Fibroblasts	53
Hepatocytes - portal	Macrophage	22
Hepatocytes - portal	B Cells	8
Hepatocytes - portal	T Cells	9
Hepatocytes - portal	Endothelial Cells	33
Hepatocytes - portal	Hepatocytes - portal	15
Hepatocytes - portal	Cholangiocytes	44
Hepatocytes - portal	Neutrophils	7
Hepatocytes - portal	Hepatocytes - central	31
Hepatocytes - portal	Stellate Cells	49
Hepatocytes - portal	Subtype 1	25
Hepatocytes - portal	Portal Fibroblasts	46
Cholangiocytes	Macrophage	30
Cholangiocytes	B Cells	14
Cholangiocytes	T Cells	15
Cholangiocytes	Endothelial Cells	45
Cholangiocytes	Hepatocytes - portal	44
Cholangiocytes	Cholangiocytes	35
Cholangiocytes	Neutrophils	10
Cholangiocytes	Hepatocytes - central	46
Cholangiocytes	Stellate Cells	79
Cholangiocytes	Subtype 1	29
Cholangiocytes	Portal Fibroblasts	71
Neutrophils	Macrophage	5
Neutrophils	B Cells	4
Neutrophils	T Cells	2
Neutrophils	Endothelial Cells	5
Neutrophils	Hepatocytes - portal	7
Neutrophils	Cholangiocytes	10
Neutrophils	Neutrophils	1
Neutrophils	Hepatocytes - central	7
Neutrophils	Stellate Cells	7
Neutrophils	Subtype 1	3
Neutrophils	Portal Fibroblasts	6
Hepatocytes - central	Macrophage	21
Hepatocytes - central	B Cells	8
Hepatocytes - central	T Cells	9
Hepatocytes - central	Endothelial Cells	38
Hepatocytes - central	Hepatocytes - portal	31
Hepatocytes - central	Cholangiocytes	46
Hepatocytes - central	Neutrophils	7
Hepatocytes - central	Hepatocytes - central	16
Hepatocytes - central	Stellate Cells	53
Hepatocytes - central	Subtype 1	24
Hepatocytes - central	Portal Fibroblasts	49
Stellate Cells	Macrophage	25
Stellate Cells	B Cells	7
Stellate Cells	T Cells	9
Stellate Cells	Endothelial Cells	45
Stellate Cells	Hepatocytes - portal	49
Stellate Cells	Cholangiocytes	79
Stellate Cells	Neutrophils	7
Stellate Cells	Hepatocytes - central	53
Stellate Cells	Stellate Cells	36
Stellate Cells	Subtype 1	22
Stellate Cells	Portal Fibroblasts	60
Subtype 1	Macrophage	15
Subtype 1	B Cells	7
Subtype 1	T Cells	4
Subtype 1	Endothelial Cells	12
Subtype 1	Hepatocytes - portal	25
Subtype 1	Cholangiocytes	29
Subtype 1	Neutrophils	3
Subtype 1	Hepatocytes - central	24
Subtype 1	Stellate Cells	22
Subtype 1	Subtype 1	6
Subtype 1	Portal Fibroblasts	20
Portal Fibroblasts	Macrophage	20
Portal Fibroblasts	B Cells	7
Portal Fibroblasts	T Cells	10
Portal Fibroblasts	Endothelial Cells	53
Portal Fibroblasts	Hepatocytes - portal	46
Portal Fibroblasts	Cholangiocytes	71
Portal Fibroblasts	Neutrophils	6
Portal Fibroblasts	Hepatocytes - central	49
Portal Fibroblasts	Stellate Cells	60
Portal Fibroblasts	Subtype 1	20
Portal Fibroblasts	Portal Fibroblasts	24
