## Supplementary material for "Dose-dependent disruption of hepatic zonation by 2,3,7,8-tetrachlorodibenzo-*p*-dioxin in mice: integration of single-nuclei RNA sequencing and spatial transcriptomics": File S1: interaction_count.txt

	all_sum
Macrophage	180
B Cells	76
T Cells	74
Endothelial Cells	270
Hepatocytes - portal	289
Cholangiocytes	418
Neutrophils	57
Hepatocytes - central	302
Stellate Cells	392
Subtype 1	167
Portal Fibroblasts	366
